# Inflammatory Neuropathy in Mouse and Primate Models of Colorectal Cancer

**DOI:** 10.1101/2024.07.19.604274

**Authors:** Caitlyn M. Gaffney, Angela M. Casaril, Iqbal Mahmud, Bo Wei, Karen M. Valadez, Elizabeth A. Kolb, Fisher R. Cherry, Theresa A. Guise, Philip L. Lorenzi, Lei Shi, Carolyn L. Hodo, Andrew J. Shepherd

## Abstract

Colorectal cancer survivors are at increased risk of developing neurological issues, particularly peripheral neuropathy and chronic pain. Although pre-existing neuropathy is a risk factor for chronic pain, tumor-induced neuropathy has not been firmly established in pre-clinical models. Consistent with clinical observations, we show that mice with colorectal cancer develop peripheral neuropathy, which was associated with subtle locomotor deficits, without overt hypersensitivity. We detected widespread differences in pro-inflammatory cytokines and lipid metabolites in peripheral nerves from tumor-bearing mice. Macrophage accumulation, myelin decompaction and ryanodine receptor oxidation were associated with dysfunctional calcium homeostasis and reduced spike amplitude in sensory neurons. Inflammatory neuropathy and macrophage accumulation were also observed in peripheral nerves of rhesus macaques with colorectal cancer. These findings suggest colorectal cancer is causally linked to a subacute form of chronic inflammatory demyelinating polyneuropathy across species, which may represent an under-reported, yet important risk factor for neurological dysfunction in colorectal cancer survivors.
