## Supplementary Table 1 for "Inflammatory Neuropathy in Mouse and Primate Models of Colorectal Cancer"

### Sheet: Plasma MC38 vs Vehicle
	FC	log2(FC)	raw.pval	log.pval
TG(16:0_16:1_18:2)_1	0.59552	-0.74779	2.7679e-05	4.5578
PE(16:0_22:6)_1	1.7348	0.79476	3.3334e-05	4.4771
TG(18:0_18:1_18:2)_3	0.33132	-1.5937	4.465e-05	4.3502
TG(17:0_18:0_18:1)_1	0.34428	-1.5383	0.00022297	3.6517
TG(18:2_20:4_22:5)_1	0.62535	-0.67726	0.0002398	3.6202
TG(18:0_18:0_18:1)_1	0.46203	-1.1139	0.00035574	3.4489
TG(16:0_17:0_18:2)_1	0.3603	-1.4727	0.00039336	3.4052
TG(19:0_18:1_18:2)_2	0.56685	-0.81896	0.00047329	3.3249
TG(18:0_18:0_18:2)_1	0.45324	-1.1417	0.00047477	3.3235
TG(20:0_18:1_18:1)_1	0.42027	-1.2506	0.00050268	3.2987
TG(16:0_20:0_18:1)_1	0.33827	-1.5638	0.00051647	3.287
TG(16:0_16:1_18:1)_1	0.53721	-0.89644	0.0005984	3.223
TG(16:0_17:0_18:1)_2	0.40537	-1.3027	0.00062606	3.2034
TG(16:0_18:0_18:2)_1	0.36534	-1.4527	0.00062894	3.2014
TG(17:0_18:0_18:2)_1	0.40436	-1.3063	0.00068612	3.1636
TG(21:0_18:1_18:2)_1	0.52459	-0.93073	0.0007239	3.1403
PC(42:8)_1	2.518	1.3323	0.0007304	3.1364
TG(16:0_16:0_18:0)_2	0.32109	-1.639	0.00074627	3.1271
TG(20:0_18:1_18:2)_1	0.53081	-0.91374	0.00080459	3.0944
Cer(d18:1_24:1)_1	1.5045	0.58931	0.00081354	3.0896
TG(16:0_16:1_18:3)_1	0.58697	-0.76863	0.00094991	3.0223
TG(18:0_20:0_18:2)_1	0.54244	-0.88247	0.0011266	2.9482
TG(16:0_18:2_20:5)_1	0.66251	-0.59398	0.0015896	2.7987
TG(16:0_18:0_18:1)_1	0.45327	-1.1416	0.0016208	2.7903
TG(18:1_18:2_24:5)_2	0.4848	-1.0445	0.0016443	2.784
TG(16:0_17:0_18:1)_1	0.43935	-1.1866	0.001645	2.7838
TG(18:0_17:1_18:2)_1	0.65727	-0.60544	0.0016757	2.7758
TG(16:0_18:1_20:3)_1	0.43862	-1.1889	0.001687	2.7729
TG(16:0_18:1_20:1)_1	0.54937	-0.86415	0.0021242	2.6728
TG(18:0_18:1_18:2)_2	0.44879	-1.1559	0.0023485	2.6292
TG(35:2_18:0)_1	0.55699	-0.84428	0.0023787	2.6237
TG(17:1_18:1_18:2)_1	0.56481	-0.82417	0.0024063	2.6187
TG(10:0_18:2_26:2)_1	0.44927	-1.1543	0.0024272	2.6149
PE(16:0_18:2)_1	1.9366	0.9535	0.0024513	2.6106
PC(18:2_20:4)_2	2.3223	1.2155	0.002546	2.5941
TG(16:0_16:0_16:0)_1	0.38136	-1.3908	0.0025543	2.5927
TG(16:0_16:0_22:6)_1	0.48338	-1.0488	0.0025797	2.5884
TG(16:0_18:0_18:1)_2	0.38725	-1.3687	0.0027668	2.558
TG(16:0_16:0_18:0)_1	0.3591	-1.4776	0.0028647	2.5429
TG(18:0_18:2_18:2)_1	0.49339	-1.0192	0.0032752	2.4848
TG(16:0_18:2_18:4)_1	0.50205	-0.99409	0.0033961	2.469
TG(15:0_18:0_18:2)_1	0.39794	-1.3294	0.0039481	2.4036
TG(15:0_18:1_18:2)_1	0.60115	-0.73421	0.0041513	2.3818
TG(17:0_18:1_18:2)_2	0.58399	-0.77598	0.0043416	2.3624
TG(16:0_16:0_18:2)_1	0.48853	-1.0335	0.0044042	2.3561
TG(18:0_19:1_18:3)_1	0.52004	-0.94329	0.0044133	2.3552
TG(16:1_18:2_20:4)_1	0.48787	-1.0354	0.0047265	2.3255
PC(18:1_18:0)_1	0.38867	-1.3634	0.0048672	2.3127
TG(16:0_18:0_18:0)_1	0.47509	-1.0737	0.0049896	2.3019
TG(16:0_18:0_22:6)_1	0.46951	-1.0908	0.0050974	2.2927
TG(17:1_18:1_22:5)_1	0.57374	-0.80153	0.0052053	2.2836
TG(15:0_18:2_18:2)_1	0.56506	-0.82351	0.0053127	2.2747
TG(18:0_19:0_18:2)_1	0.49466	-1.0155	0.0053714	2.2699
TG(16:0_16:0_18:3)_1	0.45688	-1.1301	0.0060477	2.2184
TG(18:1_18:1_20:1)_1	0.52094	-0.94081	0.0067733	2.1692
TG(18:1_19:0_18:2)_1	0.56283	-0.82922	0.0069413	2.1586
TG(14:0_16:0_18:1)_1	0.50662	-0.98103	0.0070405	2.1524
TG(18:2_18:3_22:6)_1	0.56468	-0.8245	0.0073547	2.1334
TG(16:0_18:1_22:3)_1	0.33286	-1.587	0.0078726	2.1039
TG(18:0_18:1_20:4)_2	0.47995	-1.059	0.0079938	2.0972
PE(18:1_22:6)_1	1.701	0.76639	0.0081755	2.0875
TG(22:1_18:2_18:3)_1	0.51695	-0.95191	0.0083194	2.0799
TG(18:1_18:2_22:5)_3	0.62009	-0.68945	0.0085834	2.0663
TG(14:0_18:2_18:2)_1	0.65332	-0.61414	0.0087234	2.0593
DG(18:1_18:2)_1	0.59954	-0.73807	0.0087767	2.0567
TG(17:0_18:1_18:2)_3	0.56176	-0.83198	0.0090695	2.0424
TG(18:0_20:1_18:3)_1	0.58344	-0.77735	0.0095607	2.0195
TG(16:0_22:0_18:2)_1	0.47704	-1.0678	0.0096013	2.0177
TG(16:0_18:3_22:6)_1	0.6605	-0.59837	0.0096039	2.0176
TG(18:0_18:0_20:0)_1	0.66217	-0.59473	0.0096066	2.0174
TG(20:0_18:1_18:3)_1	0.55287	-0.855	0.0098603	2.0061
TG(16:0_16:1_18:1)_2	0.61937	-0.69114	0.010152	1.9935
TG(18:1_18:1_18:2)_1	0.57038	-0.81001	0.010384	1.9836
TG(16:0_24:1_18:2)_1	0.50778	-0.97772	0.011018	1.9579
TG(17:0_18:2_18:2)_1	0.50102	-0.99705	0.011462	1.9407
TG(16:0_18:2_20:4)_1	0.58864	-0.76455	0.012193	1.9139
TG(16:0_18:1_20:4)_1	0.56281	-0.82928	0.012545	1.9015
TG(18:0_18:1_18:2)_1	0.54957	-0.86362	0.012991	1.8864
TG(18:0_18:1_22:6)_1	0.51911	-0.94588	0.013138	1.8815
TG(16:0_16:0_18:1)_1	0.56002	-0.83645	0.014095	1.8509
TG(16:0_17:1_18:1)_1	0.60501	-0.72498	0.014831	1.8288
TG(14:0_16:0_18:2)_1	0.54917	-0.86467	0.015475	1.8104
TG(19:0_18:2_18:2)_1	0.6589	-0.60186	0.015642	1.8057
TG(16:0_18:2_18:3)_1	0.58103	-0.78332	0.015653	1.8054
PE(18:1_18:2)_1	1.9003	0.92624	0.016175	1.7912
TG(18:1_16:0_24:5)_1	0.43622	-1.1969	0.016222	1.7899
TG(18:1_24:0_18:2)_1	0.60157	-0.73319	0.016572	1.7806
TG(18:1_18:1_22:5)_1	0.40438	-1.3062	0.01716	1.7655
TG(18:1_18:1_24:5)_2	0.53946	-0.89042	0.018144	1.7413
TG(20:0_18:1_18:2)_2	0.5561	-0.84658	0.018158	1.7409
TG(18:1_18:1_22:6)_1	0.56855	-0.81463	0.018279	1.738
TG(17:0_18:1_18:1)_1	0.56249	-0.8301	0.018701	1.7281
TG(16:1_18:2_22:5)_1	0.64465	-0.63342	0.020091	1.697
TG(20:1_18:2_18:2)_1	0.60257	-0.73081	0.021466	1.6682
TG(17:1_18:1_18:2)_2	0.60656	-0.72129	0.021689	1.6638
PE(18:1_20:4)_1	2.1051	1.0739	0.023367	1.6314
TG(18:1_18:2_20:2)_1	0.61152	-0.70954	0.024768	1.6061
TG(16:0_18:1_18:2)_4	0.54327	-0.88025	0.024834	1.6049
PC(O-16:0_18:2)_1	1.6924	0.75908	0.026166	1.5823
TG(22:0_18:2_18:2)_1	0.59727	-0.74355	0.026206	1.5816
TG(18:2_18:2_20:5)_1	0.65316	-0.6145	0.026397	1.5784
TG(18:2_18:2_18:2)_1	0.55674	-0.84491	0.028589	1.5438
TG(18:1_18:3_22:6)_1	0.6662	-0.58597	0.029286	1.5333
PC(18:2_20:2)_1	3.4087	1.7692	0.031444	1.5025
TG(18:1_18:2_18:3)_1	0.61837	-0.69346	0.032639	1.4863
PI(18:1_18:2)_1	1.8266	0.86914	0.032999	1.4815
TG(14:0_18:2_22:6)_1	0.64954	-0.62251	0.036504	1.4377
TG(18:0_20:3_22:5)_1	0.63838	-0.64752	0.038487	1.4147
PC(18:2_22:6)_1	2.2449	1.1666	0.043403	1.3625
PI(16:0_22:6)_1	1.6081	0.68537	0.043539	1.3611
TG(34:2_22:7)_1	0.43878	-1.1884	0.043584	1.3607
TG(18:2_18:3_22:5)_2	0.64394	-0.63501	0.043638	1.3601
TG(18:1_18:2_18:2)_2	0.57149	-0.80721	0.046189	1.3355
TG(19:0_18:1_18:2)_1	0.62156	-0.68604	0.049791	1.3029
