## Supplementary Table 2 for "Inflammatory Neuropathy in Mouse and Primate Models of Colorectal Cancer"

### Sheet: Supplementary Table 2
LipidMolecule	log2(FC)	pvalue
TG(18:2_18:3_18:3)_1	-2.3298	0.0020634
TG(18:1_18:2_20:5)_1	-2.2916	0.0091258
TG(16:0_18:2_22:7)_1	-2.1193	0.0044829
TG(10:0_16:0_18:1)_1	-2.0705	0.0070969
TG(10:0_16:0_18:2)_1	-1.8859	0.026339
TG(18:2_18:3_20:5)_1	-1.8256	0.0046611
TG(16:0_18:3_22:5)_1	-1.7538	0.041221
TG(10:0_14:0_18:2)_1	-1.7372	0.02746
TG(16:1_18:2_18:4)_1	-1.663	0.021924
TG(18:1_18:3_22:6)_1	-1.6498	0.0024786
TG(4:0_18:1_18:2)_2	-1.5805	0.0114
TG(4:0_16:0_18:1)_1	-1.5298	0.022052
TG(4:0_18:2_18:2)_1	-1.5126	0.012784
TG(18:0_18:2_18:3)+O:(s)_1	-1.4637	0.01813
TG(14:0_18:3_18:3)_1	-1.4616	0.010335
TG(4:0_18:0_18:2)_1	-1.4485	0.01065
TG(18:2_18:3_22:6)_1	-1.3992	0.0047394
TG(4:0_18:1_18:2)_1	-1.3928	0.021009
TG(5:0_18:0_18:2)_1	-1.3845	0.0018054
TG(10:0_16:0_18:2)_3	-1.3802	0.011655
TG(16:1_18:2_20:5)_1	-1.3729	0.011559
TG(23:0_18:2_18:2)_1	-1.3511	0.01637
TG(35:4_21:5)_1	-1.3335	0.037231
TG(4:0_16:1_18:1)_1	-1.3155	0.037445
TG(12:0_18:2_18:3)_1	-1.313	0.0035639
TG(16:1_18:1_22:6)_1	-1.2905	0.029762
TG(18:2_18:2_20:5)_1	-1.2803	0.0082192
TG(4:0_16:0_18:2)_1	-1.2782	0.028091
TG(16:1_18:3_22:6)_1	-1.2531	0.008873
TG(24:0_18:2_18:2)_1	-1.2253	0.014691
TG(16:0_18:3_22:6)_1	-1.2132	0.019278
TG(22:6_14:0_16:1)_1	-1.2059	0.017281
TG(18:1_18:1_23:1)_1	-1.2057	0.0055381
TG(6:0_18:1_18:1)_3	-1.1931	0.01517
TG(12:0_18:2_18:2)_1	-1.1662	0.041097
TG(16:0_18:3_22:6)_2	-1.164	0.0095141
TG(8:0_18:1_18:1)_1	-1.1386	0.022071
TG(10:0_18:1_18:2)_1	-1.1284	0.040649
TG(4:0_18:1_18:1)_1	-1.1275	0.048876
TG(14:0_16:1_18:2)_1	-1.119	0.02633
TG(18:1_18:1_22:7)_1	-1.1016	0.00755
TG(6:0_18:1_18:1)_2	-1.0943	0.026728
TG(14:0_16:1_22:6)_1	-1.0939	0.019245
DG(16:0_18:0)_1	-1.0672	0.017174
TG(26:0_18:1_18:2)_2	-1.0641	0.020998
TG(6:0_18:1_18:2)_1	-1.0617	0.022331
TG(18:1_26:1_18:2)_1	-1.0399	0.023028
TG(10:0_18:2_18:2)_1	-1.0367	0.019794
TG(17:1_18:2_18:3)_1	-1.0322	0.024911
TG(23:0_18:1_18:1)_1	-1.0058	0.027053
LPS(18:1)_1	1.0004	0.023463
PE(16:0_18:1)_2	1.0018	0.02336
PC(18:1_18:1)_1	1.0034	0.003048
PC(18:1_26:2)_1	1.009	0.014228
PE(O-18:2_20:4)_1	1.0116	0.034756
PC(16:0_16:2)_1	1.0117	0.019878
PE(O-16:1_20:4)_1	1.0122	0.0084871
Hex1Cer(d18:1_22:0)+O:(s)_1	1.0124	0.027386
PA(24:0_18:1)_4	1.0132	0.048312
Hex1Cer(d18:1_22:0)+O:(s)_3	1.0144	0.018036
PE(22:6_22:6)_1	1.0161	0.0044512
PE(O-18:2_18:3)_1	1.0185	0.029605
PC(18:0_18:1)_1	1.0187	0.022077
PC(16:0_17:0)_1	1.0198	0.039804
LPE(20:4)_1	1.0209	0.041403
PC(14:0_16:0)_1	1.0217	0.031071
PE(O-18:2_14:0)_1	1.0232	0.010853
PE(24:0_18:1)_1	1.0249	0.010287
PC(O-16:1_18:1)_1	1.0299	0.016908
Cer(d18:0_24:1)_1	1.0301	0.026661
SM(d20:1_18:0)_1	1.0317	0.011249
LPE(18:0)_1	1.0326	0.0090372
Hex1Cer(d18:1_22:1)_2	1.0365	0.026699
PE(16:0_20:4)_1	1.0375	0.014532
PC(16:0_18:1)_1	1.0406	0.0058438
PE(18:1_18:2)_1	1.0412	0.039582
PE(O-18:3_18:3)_1	1.0429	0.031602
SM(d18:2_18:0)_1	1.0495	0.037584
Hex1Cer(d18:2_18:0)_1	1.0522	0.025903
Hex1Cer(d19:1_23:2)_1	1.0546	0.013072
Cer(d18:0_24:0)_1	1.0579	0.024541
PE(P-18:2_16:0)_1	1.0607	0.023641
PE(P-18:0_22:1)_1	1.0644	0.013011
PE(P-17:1_18:1)_1	1.0654	0.0092144
Hex1Cer(d19:1_24:0)_1	1.0658	0.019318
PC(16:0_22:0)_1	1.0663	0.025204
PE(18:1_20:4)_1	1.0674	0.018395
PC(14:0_14:0)_1	1.0675	0.044396
PE(O-18:3_16:1)_1	1.0699	0.019391
Hex1Cer(d20:1_24:0)+O:(s)_1	1.0708	0.018185
SM(d18:0_18:0)_1	1.0713	0.032727
PC(24:0_20:4)_1	1.0767	0.012498
Cer(d18:1_23:1)_1	1.0794	0.043559
Cer(d18:1_24:1)_3	1.0795	0.02711
LPE(18:1)_4	1.0805	0.018097
PE(P-18:1_18:1)_1	1.0811	0.007818
PC(40:6)_1	1.0831	0.0034624
SM(d18:1_22:1)_1	1.0835	0.0080348
PE(O-18:4_18:1)_1	1.0856	0.010321
PC(14:0_18:2)_1	1.0923	0.0038915
Cer(d18:0_18:0)_1	1.0925	0.033291
Hex1Cer(d18:1_23:1)_2	1.0943	0.021099
Cer(d18:0_24:1)_2	1.0943	0.047031
PE(22:0_18:1)_1	1.0965	0.0311
Hex1Cer(d18:2_24:1)+O:(s)_1	1.0972	0.01701
LPC(15:1)_1	1.0996	0.0033075
PC(17:0_18:2)_1	1.0998	0.0036134
PS(18:1_22:6)_1	1.1008	0.034571
Hex1Cer(d19:1_24:1)_1	1.1029	0.015716
PE(16:0_18:2)_1	1.1029	0.016964
PE(O-18:2_18:1)_1	1.1058	0.0067147
Cer(d18:0_22:0)_1	1.1066	0.029339
PE(24:0_18:2)_1	1.1076	0.01421
Hex1Cer(d18:0_24:1)_1	1.1124	0.026037
PE(P-18:1_22:5)_1	1.1125	0.0086248
PA(16:0_18:1)_1	1.1127	0.029449
PE(14:0_18:1)_1	1.1129	0.013073
PE(P-18:2_22:5)_1	1.114	0.018409
PE(P-18:0_18:1)_1	1.1162	0.013267
Hex1Cer(d18:1_24:1)_3	1.1176	0.030218
Cer(d18:0_22:1)_2	1.1182	0.033708
LPE(18:1)_2	1.1183	0.0084456
Hex1Cer(d18:1_24:0)_3	1.1199	0.014329
PE(18:1_22:1)_2	1.1202	0.0080573
SM(d18:0_22:0)_1	1.122	0.027329
Cer(d18:1_20:0)_1	1.1221	0.009328
PC(16:0_24:0)_1	1.1236	0.024079
PE(P-18:0_18:3)_1	1.1243	0.01367
PE(O-18:3_22:6)_1	1.1256	0.0025894
Hex1Cer(d18:1_20:0)_1	1.1262	0.015565
LPE(18:1)_3	1.1263	0.00513
PC(16:0_18:0)_2	1.1272	0.011269
PE(O-18:1_18:1)_1	1.1277	0.0087187
PG(18:2_22:6)_1	1.1286	0.002248
PE(O-18:3_22:4)_1	1.1297	0.028714
PC(15:1_24:0)_1	1.13	0.0059741
PE(18:2_18:2)_1	1.1301	0.0069506
LPC(16:0)_1	1.1337	0.0030555
SM(d18:0_24:1)_1	1.1355	0.0046829
SM(d18:1_24:1)_2	1.1357	0.0019353
PE(P-20:0_18:1)_1	1.1359	0.0026914
PE(O-18:2_18:2)_1	1.1371	0.017438
Cer(d19:1_24:1)_1	1.1395	0.017535
Cer(d18:1_18:1)_1	1.1423	0.029892
PC(38:0)_1	1.143	0.014964
TG(16:0_16:1_18:2)_2	1.143	0.01986
PC(O-16:0_22:6)_1	1.1442	0.0032266
PE(O-16:1_20:1)_1	1.1442	0.032323
AcCa(14:1)_1	1.1452	0.02856
PE(18:1_24:1)_1	1.1457	0.0071408
PC(18:1_26:1)_1	1.1464	0.0075143
SM(d44:1)_1	1.1486	0.030329
PE(P-18:2_22:6)_1	1.1487	0.0025473
PC(18:1_24:1)_1	1.149	0.0080496
Hex1Cer(d18:1_24:0)_2	1.1528	0.0039865
SM(d18:1_24:1)_1	1.1539	0.0054205
Hex1Cer(d20:1_24:1)+O:(s)_1	1.1565	0.011069
PC(15:0_16:0)_1	1.1589	0.0081265
Hex1Cer(d18:2_24:1)_1	1.1632	0.011334
Cer(d18:1_24:1)_1	1.1641	0.0030429
PE(20:4_18:2)_1	1.1681	0.0078253
PE(P-18:0_22:4)_1	1.1706	0.006823
Hex1Cer(d19:1_24:1)_2	1.1706	0.014045
Hex1Cer(d20:1_24:1)_1	1.1732	0.021533
Hex1Cer(d18:2_24:0)_1	1.1742	0.005657
Cer(d18:1_24:0)_2	1.1752	0.01983
PC(21:1_18:1)_1	1.1762	0.0044724
Cer(d18:0_23:0)+O:(s)_1	1.1772	0.01412
PE(20:0_18:1)_1	1.1775	0.015272
PE(P-18:0_20:1)_1	1.1784	0.0033536
PC(16:0_22:4)_1	1.1794	0.0081764
SM(d18:2_24:0)_2	1.1808	0.00044715
Hex1Cer(d18:1_24:1)+O:(s)_1	1.183	0.013806
PE(O-16:1_17:1)_1	1.1857	0.021835
PE(18:3_20:4)_1	1.1861	0.03516
Hex1Cer(d18:1_24:0)+O:(s)_1	1.1922	0.022256
PC(O-18:3_18:0)_1	1.1929	0.0059222
Hex1Cer(d18:1_21:1)_1	1.1956	0.0048845
SM(d32:1)_1	1.1965	0.0075556
AcCa(14:0)_1	1.1987	0.010089
PC(18:1_24:2)_1	1.2021	0.020463
PE(O-18:3_18:2)_1	1.2096	0.026052
PC(O-18:1_18:1)_1	1.2108	0.019356
PE(O-18:2_20:3)_1	1.2114	0.0065627
PC(O-18:0_18:1)_1	1.2125	0.0037206
AcCa(20:0)_2	1.2125	0.020279
Ch()_1	1.2126	0.031597
SM(d18:1_22:0)_1	1.2147	0.041577
PE(O-17:2_18:1)_1	1.216	0.0044462
SM(d18:1_25:0)_1	1.2177	0.011655
Cer(d18:0_22:0)+O:(s)_1	1.2223	0.020214
Cer(d18:0_20:0)_1	1.2238	0.011854
AcCa(24:0)_1	1.2255	0.03062
Hex1Cer(d18:1_24:1)_2	1.226	0.014165
PC(16:1_20:4)_1	1.2275	0.013923
AcCa(18:0)_2	1.2308	0.010373
SM(d44:2)_1	1.2313	0.0027352
AcCa(16:3)_1	1.2317	0.024445
PE(P-18:1_18:2)_1	1.233	0.0029232
AcCa(16:1)_1	1.2334	0.0064551
PE(26:0_18:1)_1	1.2347	0.011997
PE(O-16:0_22:6)_1	1.2385	0.0038962
AcCa(16:0)_1	1.2408	0.003835
AcCa(18:1)_2	1.2411	0.0033779
PE(18:0_18:1)_1	1.2425	0.0087869
Hex1Cer(d18:1_23:0)_1	1.2459	0.008439
PE(O-18:1_18:3)_1	1.2463	0.010803
Hex1Cer(d19:1_23:1)_1	1.2484	0.0031985
PE(O-18:1_16:2)_1	1.251	0.02836
LPC(18:0)_1	1.2589	0.00058208
Hex1Cer(d18:2_24:0)+O:(s)_1	1.2604	0.00092955
AcCa(18:3)_1	1.2617	0.020766
PE(P-18:1_22:6)_1	1.2637	0.011772
PE(P-16:0_18:2)_2	1.2641	0.0094525
Cer(d18:0_20:0)+O:(s)_1	1.2696	0.015507
Hex1Cer(d18:1_23:1)_1	1.27	0.0013658
PC(22:0_18:2)_1	1.2748	0.0015091
PC(24:0_18:1)_1	1.2778	0.0044643
PC(O-18:0_16:0)_1	1.2841	0.010442
LPG(22:6)_1	1.2886	0.0066246
Hex1Cer(d18:1_21:0)_1	1.29	0.012385
PE(P-16:0_20:4)_1	1.2902	0.0029876
Hex1Cer(d18:1_18:0)+O:(s)_1	1.2946	0.02829
LPE(16:0)_1	1.2983	0.0068408
AcCa(18:1)_1	1.3125	0.012436
PE(P-18:1_16:1)_1	1.3157	0.010213
SM(d18:0_24:0)_1	1.3181	0.048582
PC(14:0_16:1)_1	1.3184	0.012271
AcCa(12:0)_1	1.3184	0.012609
AcCa(22:0)_2	1.3242	0.0151
AcCa(20:5)_1	1.3311	0.0098544
SM(d34:2)_1	1.3312	0.0059946
PE(P-18:3_18:1)_2	1.3337	0.00887
Hex1Cer(d20:1_24:0)+O:(s)_2	1.3353	0.015309
Cer(d18:0_24:0)_2	1.336	0.014535
PC(22:0_18:1)_1	1.3361	0.0094078
PC(24:0_18:2)_1	1.3376	0.0015614
PE(18:1_22:1)_1	1.3389	0.0010589
SM(d18:1_23:1)_1	1.3478	0.0013491
LPC(24:0)_2	1.3479	0.018196
PC(20:0_18:2)_1	1.3575	0.0044436
LPC(18:1)_3	1.375	0.026303
Hex1Cer(d20:1_20:0)+O:(s)_1	1.3761	0.00091155
DG(18:0_20:4)_1	1.3834	0.012522
Hex1Cer(d18:0_22:1)_1	1.3883	0.00094791
PC(O-16:0_20:4)_1	1.3912	0.0042999
Cer(d18:1_24:0)_1	1.3958	0.00048163
LPC(22:0)_1	1.4052	0.002812
PE(P-18:1_22:1)_1	1.4092	0.00020245
SM(d18:1_23:0)_2	1.4125	0.0069746
TG(O-15:0_20:4_3:0)_1	1.4177	0.014556
Cer(d18:0_23:0)_1	1.4179	0.018396
AcCa(22:6)_1	1.4204	0.0038758
AcCa(18:0)_1	1.4304	0.0033689
PC(18:1_22:1)_1	1.4311	0.018045
PC(18:1_24:0)_1	1.4421	0.017255
Hex1Cer(d20:1_24:0)_1	1.4452	0.018396
PE(P-18:2_20:4)_1	1.447	0.0054666
PG(22:6_22:6)_2	1.4658	0.010721
LPC(18:1)_2	1.4755	0.021052
AcCa(24:1)_1	1.4795	0.012984
LPC(24:0)_1	1.4866	0.0085063
Hex1Cer(d18:2_22:0)_1	1.4874	0.00016603
SM(d18:0_22:1)_1	1.5085	0.0030632
PA(20:2_20:4)_1	1.5096	0.015941
PC(O-20:6_18:0)_1	1.5103	0.0025294
AcCa(2:0)_2	1.521	0.012398
PE(P-18:2_22:4)_1	1.5382	0.0083686
SM(d18:0_20:0)_1	1.5607	0.0021568
AcCa(20:4)_1	1.5713	0.0065947
SM(d18:1_23:0)_1	1.5768	0.010261
Hex1Cer(d18:2_24:1)_2	1.578	0.0031257
PE(P-18:3_18:1)_1	1.6317	0.0018778
TG(18:0_18:1_18:2)_1	1.6322	0.024458
PE(P-18:2_18:2)_1	1.6435	0.0038467
PS(16:0_18:2)_1	1.6695	0.0047351
AcCa(20:0)_1	1.6766	0.0019588
Hex1Cer(d20:1_24:1)_2	1.6778	0.0081511
AcCa(16:2)_1	1.705	0.013976
AcCa(15:0)_1	1.7123	0.02339
SM(d18:0_24:2)_1	1.7317	6.0528e-05
PC(16:0_17:1)_1	1.7457	0.0004819
TG(16:0_18:0_18:2)_2	1.7467	0.039329
AcCa(20:1)_1	1.7501	0.036488
PE(P-18:0_20:5)_1	1.7552	0.0089678
LPC(18:1)_1	1.7575	0.023408
SM(d20:1_24:0)_1	1.8559	0.022219
PC(21:0_18:1)_1	1.8736	0.019851
PC(25:0_18:1)_1	2.0177	0.0069232
AcCa(22:0)_1	2.1435	0.0058911
PC(26:0_18:2)_1	2.1495	0.0061719
AcCa(21:0)_1	2.2005	0.034146
AcCa(15:0)_2	2.2007	0.021843
AcCa(20:1)_2	2.2033	0.042395
AcCa(13:0)_2	2.3691	0.0084384
AcCa(13:0)_1	2.388	0.0012071
PC(26:0_18:1)_1	2.5192	0.040585
PE(O-18:1_18:2)_1	2.7726	0.042587
PE(16:1_18:2)_1	2.7895	2.6855e-05
PC(24:0_18:1)_3	3.2556	0.0095064
