## Supplementary Table 3 for "Inflammatory Neuropathy in Mouse and Primate Models of Colorectal Cancer"

### Sheet: Proteome Profile
Factor	Female Tumor	Female Vehicle	Male Tumor	Male Vehicle	Female Tumor	Female Vehicle	Male Tumor	Male Vehicle
Adiponectin/Acrp30	182973	35191.8	78637.5	289301	810034	1165161	1402348	1066887
Amphiregulin	13252.9	12942.6	11402.4	17795.7	70400.1	28798.9	98159	84049.5
angiopoietin-1	10531.9	5791.09	5331.23	4606.82	60782.1	38760.1	72461.6	68233.4
angiopoietin-2	13406.8	7549.6	6983.61	5925.19	50160.5	38104.3	52703.7	32573
angiopoietin-like3	12280	5819.78	8522.35	9002.58	89639.1	95786.3	70674.6	63360.7
BAFF/BlyS/TNFSF13B	3943.73	1589.33	1613.67	763.075	21049	23107.1	29592.6	20475.5
C1q R1/CD93	3126.55	3682.4	1855.55	2583.5	116041	211998	186763	131824
CCL2/JE/MCP1	2637.12	4051.77	1040.02	68.31	89943.8	90420	106249	60204.5
CCL3/CCL4/MIP-1alpha/beta	9407.42	8711.33	3358.96	2903.58	67593.3	51194.1	60888.8	46281.2
CCL5/RANTES	16038	12417.8	35137.1	23173	33473.9	25407	63263.4	68050.3
CCL6/C10	24769.4	13084.9	15895.7	18406.2	170223	123243	208418	215794
CCL11/Eotaxin	15111.2	13673.7	12838.6	14517.8	75564.6	35410.4	98157.6	96193.8
CCL12/MCP-5	8527.69	6039.12	3339.91	6126.03	225012	176404	230521	233704
CCL17/TARC	16913.3	17411.9	13449.3	10747.3	66698.2	64474.6	78061.3	59545.7
CCL19/MIP-3beta	11974.8	8553.51	8408.1	4426.88	61290.3	74529.8	64802.2	49717.4
CCL20/MIP-3alpha	5854.8	5616.17	1890.25	1851.7	30739.3	30785.3	41019.8	25403.1
CCL21/6CKine	92631.4	9418.37	8521.83	39739.6	105311	136931	127302	74230.9
CCL22/MDC	8051.69	17270.9	7913.57	6657.64	74058	66118.6	113195	52472.9
CD14	9861.36	8949.82	4051.18	8255.38	74038.7	63184.1	86635.4	42094.7
CD40/TNFRSF5	26695.5	17398.4	20668.2	21471.2	73748.7	77564.7	55597.1	39564.4
CD160	11081.4	5366.46	2598.66	7819.17	29985.2	16415.9	44170.4	45980.6
Chemerin	16366.5	23846.6	14376.5	18411	79267.4	22494	109005	108576
Chitinase 3-like 1	8809.7	3863.46	7227.37	175564	62396	37127.6	102940	89631.6
Coagulation Factor III/Tissue Factor	249345	118248	213706	412928	271912	512109	414553	174791
Complement Component C5/C5a	5587.68	2737.76	2139.61	2693.5	17818.1	35313.9	25808.8	21245
Complement Factor D	20737.8	12094.1	19161.2	19083.4	89191.5	144353	99674.5	53367.4
C-Reactive Protein/CRP	9521	1524.61	6627.16	17258.6	18819	26795.2	8200.9	1902.26
CX3CL1/Fractalkine	8882.58	8602.35	3381.85	6705.07	55778.6	50371.1	75094.3	34220.5
CXCL1/KC	2407.4	2504.95	178.165	1025.02	14171.7	12470.4	20030	3902.31
CXCL2/MIP-2	15595.3	17221.1	12113.2	25831.5	49723.4	46317.6	39494.7	26291.7
CXCL9/MIG	7938.16	4343.98	4773.08	21287.4	58910	33094.1	66103.4	56439.9
CXCL10/IP-10	13011.2	4809.57	2055.18	8393.79	53793.9	27899.1	88098.6	74944.2
CXCL11/I-TAC	3536.82	1430.29	1132.87	1349.01	49946.4	21049.3	72282	61911.1
CXCL13/BLC/BCA-1	2812.16	3210.92	830.58	1092.95	36206.7	15828.5	56069.7	44166.3
CXCL16	3298.06	9327.92	7235.64	7320.86	43392.6	34654.9	60909.9	41191.6
Cystatin C	545921	481079	589072	607142	657150	549572	547628	662348
DKK-1	12265.5	15480.4	16036.9	10599.6	77632.7	82810.4	110067	69924.5
DPPIV/CD26	18585.9	12692.9	23245	15207	73542.6	100834	98364.4	44384.4
EGF	7433.34	4074.09	9635.58	4211.97	65226.7	54993.9	76366.1	42702.7
Endoglin/CD105	17075	9850.1	2450.23	14483.6	35237.4	36850.8	45035.7	14068.7
Endostatin	391800	133378	347402	255859	779093	513574	360678	193535
Fetuin A/AHSG	588272	221376	421238	544572	1.4433e+06	1.88409e+06	1.05856e+06	798470
FGF acidic	2.47694e+06	1.72403e+06	2.51098e+06	2534215	4.4918e+06	3.0031e+06	4001188	2.41484e+06
FGF-21	14174.2	4483.56	8769.91	11899.2	62041.5	38434.7	119569	90958.9
Flt-3 Ligand	9952.88	2349.93	3647.02	6983.41	38208.1	27682	56191.4	52803
Gas6	7608.38	5030.36	3266.28	7936.4	59089.6	32588.2	57827.4	59150.7
G-CSF	10754.4	8353.32	7084.64	12644.2	4485.43	224.5	13904	5875.96
GDF-15	4186.8	3929.05	1655.54	4416.76	33057.6	27283.3	34103.8	30152.9
GM-CSF	286.33	55.75	20.65	70.29	3332.86	3089.36	9937.16	2776.55
HGF	5837.17	4171.99	4300.45	4189.38	36518.8	45148.6	53634.2	35294.2
ICAM-1/CD54	30471	12334	11883.8	36715.8	179678	219911	211238	86831.9
IFN-gamma	9519.16	7050.09	1693.62	5922.85	42860.6	30449.7	43224.2	26663
IGFBP-1	13951.9	6445.68	3651.69	8514.36	71455.4	70004.6	73973.3	53896.2
IGFBP-2	45446.8	21895.7	33994.7	40159.9	120268	112717	107698	82985.2
IGFBP-3	24230.4	11649.1	6078.82	14949.5	225966	206623	320504	232153
IGFBP-5	11476.9	1389.47	1787.68	4353.66	45643.8	35490.3	78207.9	68976.9
IGFBP-6	441139	281664	588662	456696	928950	603553	641404	366711
IL-1alpha	17587	11073.4	8429.92	15849.1	61820.9	41057.4	74423.5	69597.8
IL-1beta	11639.4	16473.4	5803.21	15980.5	27764.1	14838.4	44492.6	26326
IL-1ra	12700.2	17917.2	6236.47	14082.8	60318.5	55763.6	81201.4	69982
IL-3	132.38	18.775	18.43	10.43	66.575	28	1237.49	68.345
IL-4	11055	5253.55	3475.3	8674.71	61325.9	54246.4	84056	46610
IL5	7422.85	3153.8	2920.96	3462.11	58327.7	42668.3	64202.6	38655.4
IL-6	4795.59	2279.06	2433.35	3726.87	5043.93	4827	8365.61	4690.64
IL-7	30521.2	18255.3	27628.7	26118.1	114716	103101	113464	93686.7
IL-10	36702.8	8383.99	11719.8	32545	43881.5	28755.8	77330.9	59525.9
IL-11	9877.51	2190.54	1527.01	12957.8	64931.4	51277.3	100922	105856
IL-12p40	1512.05	1731.6	4511.88	2964.07	17403.9	15530.9	41702.6	37244.5
IL-13	3091.44	2258.78	2933.63	5120.87	45933.9	35547.1	62919.3	55331.5
IL-15	13670.6	11485.4	18574.2	18908.3	51826	42674.1	67652.5	54191.5
IL-22	4525.89	3482.95	3274.51	1642.03	23669.5	9650.78	37880.9	21126.7
IL-23	6821.73	1360.64	1731.18	1772.88	49407.9	36973.9	67944.2	41790.6
IL-27 p28	8757.25	3733.54	6565.07	5791.07	78892.1	74994.1	111265	71770.4
IL-28A/B	26452.2	14760.6	21856.3	29623.1	520514	494836	518722	368978
IL-33	205826	102082	124463	200122	356745	472464	383100	339084
LDL R	62638.3	34799.7	59383.1	96222.1	192723	146597	148279	92057.6
Leptin	17972.2	12940	9404.17	9667.82	43944.1	54184.1	68896.1	77359.8
LIF	16471.8	22075.4	19746	11710.5	38278.1	37642.1	81337.7	101981
Lipocalin-2/NGAL	1116.9	28.635	1643.2	126845	1388.64	1423.5	54244.8	76495.4
LIX	7709.28	3687.4	4582.38	8187.11	19132.6	17180.4	51946.3	29944.4
M-CSF	11397.9	12567.2	14418.4	13297.7	66472.4	48515.5	97305.9	65502.8
MMP-2	121869	139728	158076	142683	371036	336376	457779	388378
MMP-3	1184.26	316.115	1067.88	934.165	5843.36	1809.86	15713.3	6192.16
Myeloperoxidase	32659.6	13962.8	43451.7	153568	87376	86691.5	191212	136944
Osteopontin (OPN)	195972	93692.9	332718	167949	465386	1.02747e+06	377450	197546
Osteoprotegerin/TNFRSF11B	6641.3	2975.1	5445.79	4377.74	23078.7	20288.2	29005.5	11900.5
PD-ECGF/Thymidine phosphorylase	19344.4	7789.85	16184.6	11814.9	82041.9	50686.2	73614.4	45271.3
PDGF-BB	41491.4	36887.7	29365.8	55032.4	73530.1	90741.3	110650	137915
Pentraxin 2/SAP	61174.5	20574.6	31872.2	24812.2	120446	105365	147538	152785
Pentraxin 3/TSG-14	21724.7	9689.3	11133.8	12451	65054.6	67407.8	115033	89042.3
Periostin/OSF-2	573.54	77.41	157.73	146.81	330.43	294.64	10160.9	1368.82
Pref-1/DLK-1/FA1	27541.3	26640	23271.7	27940.6	89238.9	79487.9	131044	119003
Proliferin	9573.51	9563.33	12608.5	12908.3	84755.6	76895.1	109448	125499
Proprotein Convertase 9/PCSK9	50651.7	54958.8	60966.6	76292.7	168675	164622	230465	169783
RAGE	6716	3306.08	7152.38	6207.41	49429.8	56441.7	68806.3	59885
RBP4	162702	42654.3	318851	338273	456635	284161	564330	200279
Reg3G	24013.3	10382.1	73981.2	63925.6	158638	102070	197403	116078
Resistin	40541.7	35012.2	22204.8	16525.6	28277.6	111279	57091	26456.8
E-Selectin/CD62E	31834.3	9958.42	23594.2	23100.9	23709.1	43422.4	67120	68526.8
P-Selectin/CD62P	10246.4	1020.33	3869.18	6684.85	24084.9	53827.6	78796.7	49668.7
Serpin E1/PAI-1	13203.3	6144.65	5247.11	12883	32322.8	50138.2	91464.2	58372.1
Serpin F1/PEDF	11544.5	8590.6	12239	12257.3	63481.7	70704.9	99821.8	76244.8
Thrombopoietin	6889.6	5186.27	9834.68	9125.3	58732.3	40664.4	74686.9	67726.8
TIM-1/KIM-1/HAVCR	6384.02	5193.89	7752.39	5028.68	58725.8	51263.4	88296.8	56364.1
TNF-alpha	8987.42	7075.31	9116.6	7930.43	68400.8	79373.6	95635.2	67825.7
VCAM-1/CD106	26703	19507.2	28267.8	28781	38661.8	21378.4	65216.9	16868.5
VEGF	16778	11781.9	12459.3	11876.4	43025.2	35364.2	58572.4	37307
WISP-1/CCN4	23752	9009.44	15586	12343.3	52783.7	49657.5	68346.4	31184.9
